# Amoxicillin-resistant *Streptococcus pneumoniae* can be resensitized by targeting the mevalonate pathway as indicated by sCRilecs-seq

**DOI:** 10.1101/2021.09.13.460059

**Authors:** Liselot Dewachter, Xue Liu, Julien Dénéréaz, Vincent de Bakker, Charlotte Costa, Mara Baldry, Jean-Claude Sirard, Jan-Willem Veening

**Author notes:** Correspondence to Twitter: @JWVeening.

## Abstract

Antibiotic resistance in the important opportunistic human pathogen *Streptococcus pneumoniae* is on the rise. This is particularly problematic in the case of the β-lactam antibiotic amoxicillin, which is the first-line therapy. It is therefore crucial to uncover targets that would kill or resensitize amoxicillin-resistant pneumococci. To do so, we developed a genome-wide, single-cell based, gene silencing screen using CRISPR interference called sCRilecs-seq (<u>s</u>ubsets of <u>CR</u>ISPR interference libraries <u>e</u>xtracted by fluorescence activated <u>c</u>ell <u>s</u>orting coupled to next generation <u>seq</u>uencing). Since amoxicillin affects growth and division, sCRilecs-seq was used to identify targets that are responsible for maintaining proper cell size. Our screen revealed that downregulation of the mevalonate pathway leads to extensive cell elongation. Further investigation into this phenotype indicates that it is caused by insufficient transport of cell wall precursors across the cell membrane due to a limitation in the production of undecaprenyl phosphate (Und-P), the lipid carrier responsible for this process. The data suggest that whereas peptidoglycan synthesis continues even with reduced Und-P levels, cell constriction is specifically halted. We successfully exploited this knowledge to create a combination treatment strategy where the FDA-approved drug clomiphene, an inhibitor of Und-P synthesis, is paired up with amoxicillin. Our results show that clomiphene potentiates the antimicrobial activity of amoxicillin and that combination therapy resensitizes amoxicillin-resistant *S. pneumoniae*. These findings could provide a starting point to develop a solution for the increasing amount of hard-to-treat amoxicillin-resistant pneumococcal infections.
