## Supplementary material for "Amoxicillin-resistant *Streptococcus pneumoniae* can be resensitized by targeting the mevalonate pathway as indicated by sCRilecs-seq": Table S3

### Sheet: EnrichedinFSCMax
Genes/operons targeted by sgRNAs that were found to be significantly enriched in the large fraction of the population (FSCMax) were used as input for GO enrichment analysis
Analysis Type:	PANTHER Overrepresentation Test (Released 20200728)
Annotation Version and Release Date:	GO Ontology database DOI: 10.5281/zenodo.4081749 Released 2020-10-09
Analyzed List:	FSCMax (Streptococcus pneumoniae)
Reference List:	Streptococcus pneumoniae (all genes in database)
Test Type:	FISHER
Correction:	FDR
GO biological process complete	Streptococcus pneumoniae - REFLIST (2030)	FSCMax (19)	FSCMax (expected)	FSCMax (over/under)	FSCMax (fold Enrichment)	FSCMax (raw P-value)	FSCMax (FDR)
reproduction of a single-celled organism (GO:0032505)	5	3	.05	+	64.11	3.68E-05	3.02E-02
reproductive process (GO:0022414)	5	3	.05	+	64.11	3.68E-05	2.01E-02
FtsZ-dependent cytokinesis (GO:0043093)	5	3	.05	+	64.11	3.68E-05	1.51E-02
reproduction (GO:0000003)	5	3	.05	+	64.11	3.68E-05	1.21E-02
asexual reproduction (GO:0019954)	5	3	.05	+	64.11	3.68E-05	1.01E-02
cytokinesis (GO:0000910)	9	3	.08	+	35.61	1.41E-04	3.31E-02
cell division (GO:0051301)	34	5	.32	+	15.71	1.84E-05	3.02E-02

### Sheet: EnrichedinFSCMin
Genes/operons targeted by sgRNAs that were found to be significantly enriched in the small fraction of the population (FSCMin) were used as input for GO enrichment analysis
Analysis Type:	PANTHER Overrepresentation Test (Released 20200728)
Annotation Version and Release Date:	GO Ontology database DOI: 10.5281/zenodo.4081749 Released 2020-10-09
Analyzed List:	FSCMin (Streptococcus pneumoniae)
Reference List:	Streptococcus pneumoniae (all genes in database)
Test Type:	FISHER
Correction:	FDR
GO biological process complete	Streptococcus pneumoniae - REFLIST (2030)	FSCMin (164)	FSCMin (expected)	FSCMin (over/under)	FSCMin (fold Enrichment)	FSCMin (raw P-value)	FSCMin (FDR)
tRNA aminoacylation (GO:0043039)	24	22	1.94	+	11.35	7.02E-14	4.27E-12
amino acid activation (GO:0043038)	24	22	1.94	+	11.35	7.02E-14	4.12E-12
tRNA aminoacylation for protein translation (GO:0006418)	22	20	1.78	+	11.25	1.18E-12	6.25E-11
aminoacyl-tRNA metabolism involved in translational fidelity (GO:0106074)	7	5	.57	+	8.84	1.13E-03	3.20E-02
regulation of translational fidelity (GO:0006450)	10	7	.81	+	8.66	1.18E-04	4.50E-03
translation (GO:0006412)	102	68	8.24	+	8.25	1.55E-37	1.27E-34
peptide biosynthetic process (GO:0043043)	104	68	8.40	+	8.09	3.87E-37	2.12E-34
purine ribonucleoside diphosphate metabolic process (GO:0009179)	11	7	.89	+	7.88	1.81E-04	6.59E-03
purine nucleoside diphosphate metabolic process (GO:0009135)	11	7	.89	+	7.88	1.81E-04	6.45E-03
peptide metabolic process (GO:0006518)	111	68	8.97	+	7.58	8.45E-36	3.47E-33
ATP generation from ADP (GO:0006757)	10	6	.81	+	7.43	6.79E-04	2.10E-02
glycolytic process (GO:0006096)	10	6	.81	+	7.43	6.79E-04	2.06E-02
ADP metabolic process (GO:0046031)	10	6	.81	+	7.43	6.79E-04	2.03E-02
ribonucleoside diphosphate metabolic process (GO:0009185)	12	7	.97	+	7.22	2.68E-04	9.37E-03
nucleoside diphosphate phosphorylation (GO:0006165)	12	7	.97	+	7.22	2.68E-04	9.18E-03
nucleotide phosphorylation (GO:0046939)	12	7	.97	+	7.22	2.68E-04	8.99E-03
amide biosynthetic process (GO:0043604)	119	68	9.61	+	7.07	2.34E-34	7.67E-32
nucleoside diphosphate metabolic process (GO:0009132)	15	8	1.21	+	6.60	1.53E-04	5.70E-03
tRNA metabolic process (GO:0006399)	56	29	4.52	+	6.41	2.48E-13	1.41E-11
pyruvate metabolic process (GO:0006090)	12	6	.97	+	6.19	1.39E-03	3.86E-02
cellular amide metabolic process (GO:0043603)	139	68	11.23	+	6.06	4.16E-31	8.54E-29
ribosome assembly (GO:0042255)	15	7	1.21	+	5.78	7.49E-04	2.20E-02
gene expression (GO:0010467)	186	86	15.03	+	5.72	1.32E-39	2.18E-36
ribonucleoprotein complex subunit organization (GO:0071826)	13	6	1.05	+	5.71	1.90E-03	5.12E-02
ribonucleoprotein complex assembly (GO:0022618)	13	6	1.05	+	5.71	1.90E-03	5.04E-02
cellular protein metabolic process (GO:0044267)	155	69	12.52	+	5.51	1.30E-29	2.37E-27
RNA biosynthetic process (GO:0032774)	18	8	1.45	+	5.50	4.01E-04	1.32E-02
organelle assembly (GO:0070925)	16	7	1.29	+	5.42	1.01E-03	2.91E-02
ncRNA metabolic process (GO:0034660)	81	33	6.54	+	5.04	9.30E-13	5.09E-11
cellular macromolecule biosynthetic process (GO:0034645)	195	79	15.75	+	5.01	2.14E-32	5.86E-30
macromolecule biosynthetic process (GO:0009059)	200	79	16.16	+	4.89	9.18E-32	2.15E-29
RNA metabolic process (GO:0016070)	112	41	9.05	+	4.53	1.69E-14	1.11E-12
protein metabolic process (GO:0019538)	212	71	17.13	+	4.15	2.60E-24	3.56E-22
cellular component assembly (GO:0022607)	31	10	2.50	+	3.99	6.08E-04	1.92E-02
cellular nitrogen compound biosynthetic process (GO:0044271)	258	81	20.84	+	3.89	7.29E-27	1.20E-24
organonitrogen compound biosynthetic process (GO:1901566)	288	77	23.27	+	3.31	2.10E-21	2.03E-19
ribosome biogenesis (GO:0042254)	44	11	3.55	+	3.09	1.93E-03	5.02E-02
ribonucleoprotein complex biogenesis (GO:0022613)	44	11	3.55	+	3.09	1.93E-03	4.94E-02
cellular macromolecule metabolic process (GO:0044260)	353	87	28.52	+	3.05	8.79E-23	1.11E-20
organic substance biosynthetic process (GO:1901576)	400	92	32.32	+	2.85	1.44E-22	1.57E-20
cellular biosynthetic process (GO:0044249)	393	90	31.75	+	2.83	8.78E-22	9.01E-20
biosynthetic process (GO:0009058)	408	93	32.96	+	2.82	1.20E-22	1.41E-20
cellular nitrogen compound metabolic process (GO:0034641)	459	104	37.08	+	2.80	2.12E-26	3.16E-24
cellular amino acid metabolic process (GO:0006520)	111	25	8.97	+	2.79	1.16E-05	4.55E-04
RNA processing (GO:0006396)	58	13	4.69	+	2.77	1.78E-03	4.88E-02
nucleic acid metabolic process (GO:0090304)	210	46	16.97	+	2.71	2.36E-09	1.14E-07
oxoacid metabolic process (GO:0043436)	160	34	12.93	+	2.63	8.82E-07	3.71E-05
macromolecule metabolic process (GO:0043170)	450	95	36.35	+	2.61	5.06E-21	4.61E-19
carboxylic acid metabolic process (GO:0019752)	158	32	12.76	+	2.51	4.42E-06	1.77E-04
organic acid metabolic process (GO:0006082)	169	34	13.65	+	2.49	3.47E-06	1.42E-04
organonitrogen compound metabolic process (GO:1901564)	444	88	35.87	+	2.45	3.01E-17	2.24E-15
nucleobase-containing compound metabolic process (GO:0006139)	327	58	26.42	+	2.20	1.19E-08	5.60E-07
nitrogen compound metabolic process (GO:0006807)	630	111	50.90	+	2.18	5.02E-20	4.34E-18
primary metabolic process (GO:0044238)	694	114	56.07	+	2.03	1.15E-18	8.99E-17
cellular metabolic process (GO:0044237)	716	116	57.84	+	2.01	9.15E-19	7.51E-17
heterocycle metabolic process (GO:0046483)	367	59	29.65	+	1.99	2.92E-07	1.33E-05
cellular aromatic compound metabolic process (GO:0006725)	372	59	30.05	+	1.96	3.47E-07	1.54E-05
organic cyclic compound metabolic process (GO:1901360)	378	59	30.54	+	1.93	6.80E-07	2.94E-05
organic substance metabolic process (GO:0071704)	767	117	61.96	+	1.89	1.05E-16	7.50E-15
small molecule metabolic process (GO:0044281)	309	43	24.96	+	1.72	5.36E-04	1.72E-02
metabolic process (GO:0008152)	868	120	70.12	+	1.71	4.93E-14	3.11E-12
cellular process (GO:0009987)	985	132	79.58	+	1.66	5.29E-16	3.62E-14
biological_process (GO:0008150)	1217	141	98.32	+	1.43	2.53E-12	1.30E-10
Unclassified (UNCLASSIFIED)	813	23	65.68	-	.35	2.53E-12	1.26E-10
